# Water Stress Effect on the Growth of Lettuce (*Lactuca sativa*) and Moth Plant (*Araujia sericifera*)

**DOI:** 10.1101/2022.10.11.511498

**Authors:** Oluwatosin Adebanjo, Elikplim Aku Setordjie, Rong Wei Li

## Abstract

Water is the medium through which nutrients are transported from the soil into plants’ systems. Without soil water, the growth and yield of plants are negatively affected. This experiment compares the effect of water stress on the biomass production and chlorophyll content of lettuce (*Lactuca sativa*) and a weed species - moth plant (*Araujia sericifera).* The seedlings of the two plant species each were given three irrigation levels: 100% (T1), 50% (T2) and 0% (T3) field capacity of the growth medium - a mixture of peat moss (SuliFlor SF1^®^) and perlite (Perlindustria^®^) at ratio (3:1). The treatments for each plant were replicated five times, and the treatment lasted six weeks. Data were collected on moisture content and salinity of growing media, fresh and dry weight of shoot and root of plants, height, number of leaves, leaf area and chlorophyll content of leaf. The result showed that the water stress conditions have no significant effect on the chlorophyll, plant height and number of leaves of the two plant species. While the moth plant was not significantly affected by the stress conditions, lettuce recorded a significant reduction in leaf area, and in the dry weight of root and aerial part of the totally stressed plants, this shows that lettuce growth is significantly affected by water stress. Hence, moth plant tolerates water stress conditions more than the lettuce plant and this result may also be indicative of the survival of the moth plant if it infests a lettuce field.
