## Supplementary raw data for "Water Stress Effect on the Growth of Lettuce (*Lactuca sativa*) and Moth Plant (*Araujia sericifera*)"

### Sheet: Data
Treatments	Replications	Lettuce_MCI	Lettuce_SI	Lettuce_MCF	Lettuce_SF	Lettuce_HF	Lettuce_LeafA	Lettuce_AW	Lettuce_RW	Lettuce_RL	Lettuce _LeafN	Lettuce_CC	Araujia_MCI	Araujia_SI	Araujia_MCF	Araujia_SF	Araujia_HF	Araujia_LeafA	Araujia_AW	Araujia_RW	Araujia_RL	Araujia_LeafN	Araujia _CC
TC	R1	51.1	1.41	7.1	1	23	183.276	15.13	2.69	6	11	33.5	52.8	1.315	20.45	1.535	17.5	103.312	4.32	2.06	35	8	33.7
TC	R2	49.8	1.34	6.6	1.295	20	91.0639	9.68	1.67	5.6	13	29.1	59.75	1.31	9.9	1.74	15	79.556	4.25	3.01	25.5	10	33.2
TC	R3	55.8	1.43	13.3	1.575	16.5	85.3011	8.05	1.06	6.1	12	23.3	63.75	1.255	19.9	1.5	14	79.4954	3.84	1.86	19	6	32.8
TC	R4	49.65	1.455	9.8	1.68	20	98.736	9.85	1.5	5.9	11	29.2	52.35	1.38	13	1.65	19.5	99.7783	4.46	3.13	25	10	30.4
TC	R5	51.25	1.4	18.75	1.505	21	113.795	10.75	1.42	6.7	11	26.6	55.6	1.42	19.75	1.47	13	84.7214	4.02	2.58	27	10	36.6
T1	R1	49.6	1.515	16.25	1.6	20.5	141.913	11.96	2.27	19	12	26.4	60.85	1.36	31	1.59	17	109.159	4.84	3.07	25.2	10	30.1
T1	R2	51.75	1.32	9.15	1.42	21.5	177.389	14.3	2.53	12.1	13	26	61.25	1.36	23.8	1.44	16	84.9678	4.16	2.13	26	10	34.8
T1	R3	51.65	1.355	22.5	1.605	24	114.24	11.44	1.56	13.2	9	25.3	57.95	1.35	33.5	1.56	14.5	65.5707	4.05	1.78	23.5	12	33.2
T1	R4	51.75	1.495	24.05	1.59	23.5	135.179	13.87	2.69	12	10	23	55.75	1.38	32.05	1.585	19.5	139.146	4.89	4.89	26.5	10	26.6
T1	R5	52.05	1.375	11.5	1.875	21	142.993	11.42	2.52	11.1	10	24.1	57.25	1.36	23.7	1.635	17	105.337	5.22	2.83	35	10	26.4
T2	R1	54	1.265	10.65	1.445	19.5	101.191	10.18	2.29	12.5	11	30.8	56.45	1.32	17	1.535	12.5	64.3656	3.94	3.38	27.2	8	33.9
T2	R2	49.4	1.385	19.7	1.52	20	94.8165	9.54	2.96	13.3	11	30.4	56.55	1.17	19.25	1.46	16	82.4518	5.24	5.33	28.4	12	34.2
T2	R3	52.45	1.295	16.25	1.64	20.5	81.1027	9.13	2.13	13.3	9	27.2	55.65	1.255	19.55	1.58	12	64.0324	4.02	3.04	29.3	10	32.2
T2	R4	53.3	1.32	16.35	1.655	20	95.4766	9.71	2.79	14.4	10	29.7	54.25	1.37	28.95	1.57	16	111.841	4.32	2.27	25	10	28.5
T2	R5	54.35	1.36	16.75	1.545	19	99.1378	10.83	1.91	12.5	12	26.4	57.95	1.39	29.15	1.46	15	57.9915	2.98	2.52	29	8	32.6

### Sheet: Legend
Treatments	Meaning	Units
Lettuce_MCI	Initial Moisture Content Lettuce
Lettuce_SI	Initial Salinity Lettuce
Lettuce_MCF	Final Moisture content Lettuce
Lettuce_SF	Final Salinity Lettuce
Lettuce_LeafA	Lettuce Leaf Area
Lettuce_HF	Lettuce Final Height
Lettuce_AW	Lettuce Aerial Weight
Lettuce_RW	Lettuce Root Weight
Lettuce_RL	Lettuce Root Length
Lettuce _LeafN	Lettuce number of leaves
Lettuce_CC	Lettuce Chlorophyll content
Araujia_MCI	Initial Moisture Content Araujia
Araujia_SI	Initial Salinity Araujia
Araujia_MCF	Final Moisture content Araujia
Araujia_SF	Final Salinity Araujia
Araujia_LeafA	Araujia number of leaves
Araujia_HF	Araujia Final Height
Araujia_AW	Araujia Aerial Weight
Araujia_RW	Araujia Root Weight
Araujia_RL	Araujia Root Length
Araujia_LeafN	Araujia leaf number
Araujia _CC	Araujia Chlorophyll content
